# BRIDGE: inter-tissue imputation with contrastive learning improves recovery of donor-specific gene expression

**DOI:** 10.64898/2026.11.24.768988

**Authors:** Jingbo Yang, Ronnie Y. Li, Zhaohui S. Qin

## Abstract

Multi-tissue transcriptome resources are central to understanding tissue-specific regulation and inter-individual variation. Realistically, most tissues are measured in only a subset of donors, especially for less accessible tissues such as brain and heart. Accurately imputing gene expression values for such tissues, while accounting for individual heterogeneity, remains a daunting challenge. Here, we present BRIDGE (Body-wide Representation via Inter-tissue Decoding of Gene Expression), a lightweight framework that imputes donor-specific and tissue-specific expression measures using contrastive learning. When tested on real-world expression data from the Genotype-Tissue Expression (GTEx) consortium, BRIDGE recovered donor-specific variation more accurately than existing state-of-the-art methods while improving overall accuracy, with the largest advantage found in the most inaccessible tissues. We provide the BRIDGE-imputed completed GTEx v11 donor × tissue × gene expression tensor as a resource to the broader research community.

**Key points:**

1. Existing tissue-expression imputation methods are judged on whole-profile accuracy, which the tissue mean alone nearly saturates, so we evaluate the recovery of donor-specific deviations instead.
2. We present BRIDGE, which combines a donor-level average expert and a contrastively trained sample matching expert through an adaptive mixer, using only tissue identity and gene expression.
3. In GTEx hide-one imputation, BRIDGE more than doubled the residual Pearson correlation of HYFA and retained its advantage when only four accessible tissues were observed.
4. BRIDGE-imputed data better preserved gene-age associations and Hallmark pathway signals than HYFA, with the largest gains at high missingness, although imputation still shrinks effect sizes.
5. BRIDGE trains quickly, improves with more donors, and is released as a measured-plus-imputed GTEx v11 resource covering 946 donors.
