## Supplementary Data for "BRIDGE: inter-tissue imputation with contrastive learning improves recovery of donor-specific gene expression"

### Sheet: Hide-one
Tissue ID	Tissue	Training donors	Evaluation records	DORIAN residual Pearson	DORIAN MAE	HYFA residual Pearson	HYFA MAE	PMM residual Pearson	PMM MAE
0	Adipose - Subcutaneous	495	146	0.482387	0.223708	0.357114	0.230206	0.0070933	0.710758
1	Adipose - Visceral (Omentum)	413	114	0.527502	0.253674	0.399485	0.265969	-0.0141617	0.720416
2	Adrenal Gland	206	57	0.465964	0.223176	0.24516	0.235918	0.0114361	0.701369
3	Artery - Aorta	331	98	0.519132	0.211662	0.357265	0.220416	-0.00540485	0.720581
4	Artery - Coronary	199	43	0.46383	0.246717	0.294496	0.261295	-0.0270406	0.697726
5	Artery - Tibial	494	133	0.437399	0.218604	0.288446	0.223387	-0.0227116	0.751741
6	Bladder	55	16	0.412338	0.274841	0.13781	0.292835	-0.00666957	0.661165
7	Brain - Amygdala	128	36	0.397715	0.251431	0.290887	0.231984	-0.0415617	0.808183
8	Brain - Anterior cingulate cortex (BA24)	159	45	0.48041	0.226408	0.298883	0.224791	-0.0379965	0.867536
9	Brain - Caudate (basal ganglia)	200	64	0.454622	0.268219	0.34195	0.249091	-0.0251465	0.794314
10	Brain - Cerebellar Hemisphere	188	58	0.43098	0.246386	0.113801	0.272352	-0.0103881	0.881045
11	Brain - Cerebellum	177	58	0.408542	0.202912	0.0784728	0.238549	0.0323141	0.859545
12	Brain - Cortex	189	53	0.448262	0.197785	0.256295	0.203654	-0.0622793	0.825291
13	Brain - Frontal Cortex (BA9)	182	56	0.408839	0.234459	0.305896	0.221523	-0.0803053	0.845023
14	Brain - Hippocampus	178	48	0.380563	0.309327	0.239781	0.31578	0.0128199	0.802245
15	Brain - Hypothalamus	181	52	0.365721	0.30547	0.114426	0.311963	-0.0423974	0.799219
16	Brain - Nucleus accumbens (basal ganglia)	194	59	0.43438	0.287092	0.275607	0.277563	-0.0192518	0.876953
17	Brain - Putamen (basal ganglia)	166	55	0.458366	0.270416	0.309693	0.263582	-0.0647621	0.850175
18	Brain - Spinal cord (cervical c-1)	142	44	0.315988	0.349214	0.17377	0.334783	-0.0187185	0.804417
19	Brain - Substantia nigra	130	37	0.433961	0.258096	0.209053	0.27286	-0.0411458	0.802343
20	Breast - Mammary Tissue	357	98	0.471803	0.29592	0.246681	0.313873	0.00903211	0.710061
21	Cells - Cultured fibroblasts	445	136	0.149446	0.240866	0.0074444	0.23817	0.00135752	0.811703
22	Cells - EBV-transformed lymphocytes	225	74	0.188244	0.207049	0.0155632	0.209606	-0.00433665	0.955344
23	Cervix - Ectocervix	20	4	0.326557	0.327613	0.022087	0.36041	0.134822	0.615991
24	Cervix - Endocervix	20	3	0.200326	0.302127	-0.0321581	0.324948	0.157315	0.69581
25	Colon - Sigmoid	296	83	0.487517	0.241028	0.316977	0.250251	-0.0112193	0.740158
26	Colon - Transverse	344	90	0.407909	0.309892	0.185683	0.328481	-0.00244268	0.730536
27	Colon - Transverse - Mixed Cell	8	1	0.48513	0.226581	0.155398	0.317177	0.011001	1.00785
29	Colon - Transverse - Muscularis	8	1	0.404453	0.206773	0.0624819	0.224254	0.067483	0.533503
30	Esophagus - Gastroesophageal Junction	279	86	0.576002	0.2161	0.435698	0.230075	-0.0114602	0.676814
31	Esophagus - Mucosa	430	126	0.416981	0.243244	0.191796	0.260021	0.00670262	0.769052
32	Esophagus - Muscularis	394	109	0.576605	0.195195	0.422447	0.207065	-6.87428e-05	0.672438
33	Fallopian Tube	23	4	0.38675	0.251485	0.228302	0.267901	-0.0471405	0.705961
34	Heart - Atrial Appendage	325	86	0.523812	0.240066	0.269626	0.250963	0.00807884	0.757422
35	Heart - Left Ventricle	314	89	0.50612	0.286158	0.369058	0.303088	-0.00886975	0.901828
36	Kidney - Cortex	65	31	0.37098	0.313077	0.0478695	0.376127	-0.070885	0.817773
37	Kidney - Medulla	7	2	0.320841	0.318314	0.185894	0.364054	0.0933609	0.625057
38	Liver	181	56	0.491696	0.222746	0.125297	0.282429	-0.0454738	0.963983
39	Liver - Hepatocyte	7	2	-0.0212585	0.555576	0.178826	0.263377	-0.0982535	1.04673
40	Liver - Mixed Cell	7	2	0.33438	0.242448	0.15043	0.258649	-0.0484486	1.13851
42	Lung	426	117	0.467385	0.266454	0.346415	0.272703	-0.0166164	0.812663
43	Minor Salivary Gland	127	38	0.325894	0.261062	0.0388938	0.284134	-0.028081	0.730139
44	Muscle - Skeletal	577	157	0.53285	0.205717	0.25683	0.221773	-0.00910575	0.864376
45	Nerve - Tibial	483	120	0.512751	0.195971	0.294119	0.208769	-0.00843308	0.727477
46	Ovary	140	38	0.44131	0.232089	0.203836	0.251715	-0.0148744	0.770045
47	Pancreas	260	71	0.408828	0.215452	0.134491	0.221264	-0.00149934	0.875265
48	Pancreas - Acini	8	1	0.219125	0.26954	0.186124	0.198593	0.0790931	0.712536
50	Pancreas - Mixed Cell	8	1	0.240967	0.229265	0.238186	0.158848	-0.0521652	0.972917
51	Pituitary	214	63	0.35507	0.25409	0.111844	0.269508	0.0237185	0.76316
52	Prostate	202	51	0.354113	0.297569	0.14271	0.315532	0.00108363	0.782413
53	Skin - Not Sun Exposed (Suprapubic)	458	127	0.39708	0.237176	0.15179	0.252582	-0.0247321	0.757357
54	Skin - Sun Exposed (Lower leg)	529	146	0.396482	0.22528	0.119031	0.243774	-0.0181474	0.760752
55	Small Intestine - Terminal Ileum	142	46	0.348934	0.336401	0.146972	0.346903	-0.0246819	0.791358
56	Small Intestine - Terminal Ileum - Lymphoid Aggregate	5	3	0.0268527	0.333256	0.0373135	0.268341	-0.0699034	0.866368
57	Small Intestine - Terminal Ileum - Mixed Cell	5	4	0.331851	0.242108	0.12023	0.291522	0.0386906	0.886406
58	Spleen	199	49	0.425838	0.223239	0.154648	0.236147	-0.0084858	0.859411
59	Stomach	284	78	0.318291	0.34695	0.0468919	0.378234	0.0328	0.698896
60	Stomach - Mixed Cell	22	6	0.184933	0.216402	0.0140281	0.227558	-0.0499677	0.658964
61	Stomach - Mucosa	23	5	0.207837	0.210115	-0.0293214	0.236038	-0.0396341	0.770147
62	Stomach - Muscularis	19	5	0.219247	0.239326	0.0643823	0.238897	0.0127403	0.668274
63	Testis	292	81	0.287454	0.218147	-0.0157021	0.289282	-0.098387	1.04075
64	Thyroid	477	144	0.470782	0.227527	0.240016	0.237586	-0.016188	0.790756
65	Uterus	111	30	0.382084	0.23422	0.273776	0.240081	0.0076426	0.747755
66	Vagina	127	29	0.2681	0.341943	0.144878	0.362432	-0.00461596	0.788405
67	Whole Blood	566	157	0.562904	0.265856	0.52668	0.268299	0.00491929	1.01199

### Sheet: Accessible_tissues
Tissue ID	Tissue	Training donors	Evaluation records	DORIAN residual Pearson	DORIAN MAE	TEEBoT residual Pearson	TEEBoT MAE	HYFA residual Pearson	HYFA MAE	PMM residual Pearson	PMM MAE
1	Adipose - Visceral (Omentum)	413	62	0.474059	0.250131	0.443542	0.251459	-0.0104413	0.303608	0.00713943	0.678555
2	Adrenal Gland	206	25	0.342444	0.229904	0.382488	0.225387	-0.0154409	0.263077	-0.0351608	0.694381
3	Artery - Aorta	331	50	0.400522	0.222839	0.377045	0.221323	-0.00625706	0.263156	-0.00860932	0.685218
5	Artery - Tibial	494	65	0.385532	0.212481	0.370397	0.210659	-0.0363931	0.25304	-0.047445	0.683972
9	Brain - Caudate (basal ganglia)	200	26	0.209833	0.326358	0.168134	0.318994	-0.0114908	0.33093	-0.0311067	0.862545
11	Brain - Cerebellum	177	26	0.271097	0.234339	0.198079	0.229038	-0.000616305	0.315561	0.0316404	0.908718
20	Breast - Mammary Tissue	357	54	0.433579	0.289434	0.392684	0.293343	-0.0306563	0.327503	-0.0345986	0.696487
21	Cells - Cultured fibroblasts	445	59	0.0619178	0.238886	0.194615	0.222147	-0.0149103	0.256917	-0.0303717	0.798717
22	Cells - EBV-transformed lymphocytes	225	40	0.187369	0.213213	0.17156	0.202838	-0.00506327	0.26063	-0.0129261	0.949885
25	Colon - Sigmoid	296	47	0.377839	0.234591	0.354599	0.238141	-0.0252829	0.283481	-0.019901	0.633765
26	Colon - Transverse	344	40	0.26052	0.344865	0.318642	0.325005	0.064763	0.386046	0.0144675	0.681193
30	Esophagus - Gastroesophageal Junction	279	52	0.474778	0.223437	0.433251	0.230257	-0.00523983	0.26792	-0.00367292	0.647288
31	Esophagus - Mucosa	430	58	0.338531	0.259002	0.303605	0.26645	0.00335842	0.305398	-0.014652	0.726595
32	Esophagus - Muscularis	394	52	0.455147	0.209047	0.433331	0.210494	-0.00903443	0.254258	-0.00910101	0.636528
34	Heart - Atrial Appendage	325	48	0.465202	0.246275	0.430811	0.246232	0.0125607	0.282241	-0.0162313	0.754245
35	Heart - Left Ventricle	314	43	0.501158	0.276638	0.522937	0.272272	-0.00215443	0.327588	0.00223853	0.929978
38	Liver	181	29	0.420657	0.219177	0.45301	0.213007	-0.0522636	0.316849	-0.0564874	0.883171
42	Lung	426	58	0.4082	0.281372	0.395134	0.285775	-0.00249188	0.338505	-0.0211489	0.781745
43	Minor Salivary Gland	127	25	0.27431	0.250424	0.310859	0.258071	-0.110556	0.313898	-0.0485806	0.703961
44	Muscle - Skeletal	577	77	0.498754	0.210372	0.526391	0.196217	-0.00807449	0.263152	-0.0383571	0.820826
45	Nerve - Tibial	483	63	0.462556	0.201972	0.420867	0.202802	0.00157648	0.267208	0.00389012	0.70703
47	Pancreas	260	33	0.345817	0.218996	0.293228	0.224176	0.00749461	0.275615	-0.0230316	0.9138
51	Pituitary	214	29	0.283811	0.253122	0.308035	0.240878	0.0063671	0.293634	0.0270021	0.717313
52	Prostate	202	31	0.302527	0.303949	0.238995	0.316608	-0.0353598	0.355763	-0.0117696	0.660299
55	Small Intestine - Terminal Ileum	142	29	0.226852	0.381905	0.0275866	0.424249	0.085092	0.411898	0.0144762	0.712251
59	Stomach	284	40	0.230448	0.369034	0.232276	0.376278	-0.0136803	0.396738	-0.037156	0.718147
63	Testis	292	39	0.231536	0.230724	0.164729	0.227743	-0.077028	0.417659	-0.105703	0.982612
64	Thyroid	477	70	0.376055	0.233554	0.367579	0.231361	-0.00630782	0.275784	-0.00523173	0.783337

### Sheet: Hallmark_recovery
recovery_rank	BRIDGE_vs_hyfa_rank	hallmark	label	hallmark_group	n_genes_in_20k	mean_residual_gene_pearson	mean_gene_pearson	mean_mae	mean_bridge_vs_hyfa_mae_improvement	delta_improvement_vs_background	top_improved_overlap	top_improved_odds_ratio	top_improved_fisher_p	top_improved_fisher_fdr	member_genes_in_20k
1	4	HALLMARK_TNFA_SIGNALING_VIA_NFKB	TNFA Signaling Via NF-κB	Immune / inflammation	196	0.436242	0.864208	0.395625	0.0786259	0.0208047	48	2.96397	3.30336e-09	5.50559e-08	ABCA1;ACKR3;AREG;ATF3;ATP2B1;B4GALT1;B4GALT5;BCL2A1;BCL3;BCL6;BHLHE40;BIRC2;BIRC3;BMP2;BTG1;BTG2;BTG3;CCL2;CCL20;CCL4;CCL5;CCN1;CCND1;CCNL1;CCRL2;CD44;CD69;CD80;CD83;CDKN1A;CEBPB;CEBPD;CFLAR;CLCF1;CSF1;CXCL1;CXCL10;CXCL11;CXCL2;CXCL3;CXCL6;DENND5A;DNAJB4;DRAM1;DUSP1;DUSP2;DUSP4;DUSP5;EDN1;EFNA1;EGR1;EGR2;EGR3;EHD1;EIF1;ETS2;F2RL1;F3;FJX1;FOS;FOSB;FOSL1;FOSL2;FUT4;G0S2;GADD45A;GADD45B;GCH1;GEM;GFP…
2	26	HALLMARK_INTERFERON_ALPHA_RESPONSE	Interferon Alpha Response	Immune / inflammation	96	0.427823	0.880111	0.293093	0.0642544	0.00643316	11	1.16477	0.364907	0.629149	ADAR;B2M;BATF2;BST2;C1S;CASP1;CASP8;CCRL2;CD47;CD74;CMPK2;CMTR1;CNP;CSF1;CXCL10;CXCL11;DDX60;DHX58;EIF2AK2;ELF1;EPSTI1;GBP2;GBP4;GMPR;HELZ2;HERC6;HLA-C;IFI27;IFI30;IFI35;IFI44;IFI44L;IFIH1;IFIT2;IFIT3;IFITM1;IFITM2;IL15;IL4R;IL7;IRF1;IRF2;IRF7;IRF9;ISG15;ISG20;LAMP3;LAP3;LGALS3BP;LPAR6;LY6E;MOV10;MVB12A;MX1;NCOA7;NMI;NUB1;OAS1;OASL;OGFR;PARP12;PARP14;PARP9;PLSCR1;PNPT1;PROCR;PSMA3;PSMB8;PSMB9;PSM…
3	19	HALLMARK_INTERFERON_GAMMA_RESPONSE	Interferon Gamma Response	Immune / inflammation	198	0.425156	0.876606	0.315614	0.0675902	0.00976891	33	1.81211	0.00238198	0.00916145	ADAR;APOL6;ARID5B;ARL4A;AUTS2;B2M;BANK1;BATF2;BPGM;BST2;BTG1;C1R;C1S;CASP1;CASP3;CASP4;CASP7;CASP8;CCL2;CCL5;CD274;CD38;CD40;CD69;CD74;CD86;CDKN1A;CFB;CFH;CIITA;CMKLR1;CMPK2;CMTR1;CSF2RB;CXCL10;CXCL11;CXCL9;DDX60;DHX58;EIF2AK2;EIF4E3;EPSTI1;FAS;FCGR1A;FGL2;FPR1;GBP4;GBP6;GCH1;GPR18;GZMA;HELZ2;HERC6;HIF1A;HLA-A;HLA-B;HLA-DMA;HLA-DQA1;HLA-DRB1;HLA-G;ICAM1;IDO1;IFI27;IFI30;IFI35;IFI44;IFI44L;IFIH1;I…
4	15	HALLMARK_REACTIVE_OXYGEN_SPECIES_PATHWAY	Reactive Oxygen Species Pathway	Metabolic / stress	46	0.421978	0.862576	0.291617	0.0685685	0.0107473	9	2.19298	0.036319	0.0864738	ABCC1;ATOX1;CAT;CDKN2D;EGLN2;ERCC2;FES;FTL;G6PD;GCLC;GCLM;GLRX;GPX3;GPX4;GSR;HHEX;HMOX2;IPCEF1;JUNB;LSP1;MBP;MGST1;MPO;MSRA;NDUFA6;NDUFS2;NQO1;OXSR1;PDLIM1;PFKP;PRDX1;PRDX2;PRDX4;PRDX6;PRNP;PTPA;SBNO2;SCAF4;SELENOS;SOD1;SOD2;SRXN1;STK25;TXN;TXNRD1;TXNRD2
5	36	HALLMARK_MYC_TARGETS_V2	MYC Targets V2	Growth / cell cycle	57	0.419349	0.849565	0.270002	0.0614468	0.00362558	4	0.67811	0.835186	1	AIMP2;BYSL;CBX3;CDK4;DCTPP1;DDX18;DUSP2;EXOSC5;FARSA;GNL3;GRWD1;HK2;HSPD1;HSPE1;IPO4;LAS1L;MAP3K6;MCM4;MCM5;MPHOSPH10;MRTO4;MYBBP1A;MYC;NDUFAF4;NIP7;NOC4L;NOLC1;NOP16;NOP2;NOP56;NPM1;PA2G4;PES1;PHB1;PLK1;PLK4;PPAN;PPRC1;PRMT3;PUS1;RABEPK;RCL1;RRP12;RRP9;SLC19A1;SLC29A2;SORD;SRM;SUPV3L1;TBRG4;TCOF1;TFB2M;TMEM97;UNG;UTP20;WDR43;WDR74
6	11	HALLMARK_IL6_JAK_STAT3_SIGNALING	IL6 JAK STAT3 Signaling	Immune / inflammation	81	0.411874	0.877774	0.349553	0.0734127	0.0155914	18	2.58383	0.000912259	0.00414663	A2M;ACVR1B;ACVRL1;BAK1;CBL;CCR1;CD14;CD36;CD38;CD44;CD9;CNTFR;CSF1;CSF2RA;CSF2RB;CSF3R;CXCL1;CXCL10;CXCL11;CXCL13;CXCL3;CXCL9;EBI3;FAS;GRB2;HMOX1;IFNAR1;IFNGR1;IFNGR2;IL10RB;IL12RB1;IL13RA1;IL15RA;IL17RA;IL17RB;IL18R1;IL1B;IL1R1;IL1R2;IL2RA;IL2RG;IL3RA;IL4R;IL6;IL6ST;IL7;INHBE;IRF1;IRF9;ITGA4;ITGB3;JUN;LEPR;LTB;LTBR;MAP3K8;MYD88;OSMR;PDGFC;PF4;PIK3R5;PIM1;PLA2G2A;PTPN1;PTPN11;PTPN2;REG1A;SOCS1;SO…
7	28	HALLMARK_MTORC1_SIGNALING	mTORC1 Signaling	Metabolic / stress	193	0.402617	0.856498	0.308929	0.0636587	0.0058374	18	0.924364	0.659374	0.941963	ABCF2;ACACA;ACLY;ACSL3;ACTR2;ACTR3;ADD3;ADIPOR2;AK4;ALDOA;ARPC5L;ASNS;ATP2A2;ATP5MC1;ATP6V1D;AURKA;BCAT1;BHLHE40;BTG2;BUB1;CACYBP;CALR;CANX;CCNF;CCNG1;CCT6A;CD9;CDC25A;CDKN1A;CFP;CORO1A;CTH;CTSC;CXCR4;CYB5B;CYP51A1;DAPP1;DDIT3;DDIT4;DDX39A;DHCR24;DHCR7;DHFR;EBP;EDEM1;EEF1E1;EGLN3;EIF2S2;ELOVL5;ELOVL6;ENO1;EPRS1;ERO1A;ETF1;FADS1;FADS2;FDXR;FGL2;G6PD;GAPDH;GBE1;GCLC;GGA2;GLA;GLRX;GMPS;GOT1;GPI;GSR;…
8	39	HALLMARK_UNFOLDED_PROTEIN_RESPONSE	Unfolded Protein Response	Metabolic / stress	108	0.399773	0.857731	0.276963	0.0571021	-0.000719132	12	1.12494	0.396252	0.639117	ALDH18A1;ARFGAP1;ASNS;ATF3;ATF4;ATF6;ATP6V0D1;BAG3;BANF1;CALR;CCL2;CEBPB;CEBPG;CHAC1;CKS1B;CNOT2;CNOT6;CXXC1;DCP1A;DCP2;DCTN1;DDIT4;DDX10;DKC1;DNAJA4;DNAJB9;DNAJC3;EDC4;EDEM1;EEF2;EIF2AK3;EIF2S1;EIF4A1;EIF4A2;EIF4A3;EIF4E;EIF4EBP1;EIF4G1;ERN1;ERO1A;EXOC2;EXOSC10;EXOSC2;EXOSC4;EXOSC5;EXOSC9;FKBP14;FUS;GEMIN4;H2AX;HERPUD1;HSP90B1;HSPA5;HSPA9;HYOU1;IARS1;IFIT1;IGFBP1;IMP3;KDELR3;KHSRP;KIF5B;LSM1;MTH…
9	38	HALLMARK_MYC_TARGETS_V1	MYC Targets V1	Growth / cell cycle	196	0.397192	0.853941	0.243057	0.0593784	0.00155714	7	0.330749	0.999811	1	ABCE1;ACP1;AIMP2;AP3S1;APEX1;BUB3;C1QBP;CAD;CANX;CBX3;CCNA2;CCT2;CCT3;CCT4;CCT5;CCT7;CDC20;CDC45;CDK2;CDK4;CLNS1A;CNBP;COX5A;CSTF2;CTPS1;CUL1;CYC1;DDX18;DDX21;DEK;DHX15;DUT;EEF1B2;EIF1AX;EIF2S1;EIF2S2;EIF3B;EIF3D;EIF3J;EIF4A1;EIF4E;EIF4G2;EIF4H;EPRS1;ERH;ETF1;EXOSC7;FAM120A;FBL;G3BP1;GLO1;GNL3;GOT2;GSPT1;H2AZ1;HDAC2;HDDC2;HDGF;HNRNPA1;HNRNPA2B1;HNRNPA3;HNRNPC;HNRNPD;HNRNPR;HNRNPU;HPRT1;HSP90AB1;H…
10	13	HALLMARK_INFLAMMATORY_RESPONSE	Inflammatory Response	Immune / inflammation	191	0.396186	0.878943	0.340378	0.0697463	0.011925	37	2.18267	6.46272e-05	0.00040392	ABCA1;ABI1;ACVR1B;ACVR2A;ADGRE1;ADM;ADORA2B;ADRM1;AHR;APLNR;AQP9;ATP2A2;ATP2B1;ATP2C1;AXL;BDKRB1;BEST1;BST2;BTG2;C3AR1;C5AR1;CALCRL;CCL17;CCL2;CCL20;CCL22;CCL24;CCL5;CCR7;CCRL2;CD14;CD40;CD48;CD55;CD69;CD70;CD82;CDKN1A;CHST2;CLEC5A;CMKLR1;CSF1;CSF3;CSF3R;CX3CL1;CXCL10;CXCL11;CXCL6;CXCL8;CXCL9;CXCR6;CYBB;DCBLD2;EBI3;EDN1;EIF2AK2;EMP3;EREG;F3;FFAR2;FPR1;FZD5;GABBR1;GCH1;GNA15;GNAI3;GP1BA;GPC3;GPR13…
11	40	HALLMARK_OXIDATIVE_PHOSPHORYLATION	Oxidative Phosphorylation	Metabolic / stress	159	0.396161	0.81959	0.24621	0.0563809	-0.00144039	3	0.171709	0.999991	1	ABCB7;ACAA1;ACAA2;ACADM;ACADSB;ACADVL;ACAT1;ACO2;AFG3L2;AIFM1;ALAS1;ALDH6A1;ATP1B1;ATP5F1A;ATP5F1B;ATP5F1C;ATP5MC1;ATP5MC3;ATP5ME;ATP5PD;ATP5PF;ATP5PO;ATP6AP1;ATP6V0B;ATP6V0C;ATP6V0E1;ATP6V1C1;ATP6V1D;ATP6V1E1;ATP6V1F;ATP6V1G1;ATP6V1H;BAX;BCKDHA;BDH2;CASP7;COX10;COX11;COX17;COX5A;COX6A1;COX6C;COX7A2;COX7A2L;COX7B;COX7C;CPT1A;CS;CYB5A;CYB5R3;CYC1;CYCS;DECR1;DLAT;DLD;DLST;ECH1;ECHS1;ECI1;ETFA;ETFDH…
12	18	HALLMARK_APOPTOSIS	Apoptosis	Other	155	0.391423	0.883105	0.332837	0.067915	0.0100937	17	1.10882	0.382609	0.637682	ADD1;AIFM3;ANKH;ANXA1;APP;ATF3;AVPR1A;BAX;BCAP31;BCL10;BCL2L1;BCL2L10;BCL2L11;BCL2L2;BGN;BID;BIK;BIRC3;BMF;BMP2;BNIP3L;BRCA1;BTG2;BTG3;CASP1;CASP2;CASP3;CASP4;CASP6;CASP7;CASP8;CASP9;CAV1;CCNA1;CCND1;CCND2;CD14;CD2;CD38;CD44;CD69;CDC25B;CDK2;CDKN1A;CDKN1B;CFLAR;CLU;CREBBP;CTH;CTNNB1;CYLD;DAP;DCN;DDIT3;DFFA;DNAJA1;DNAJC3;DNM1L;DPYD;EBP;EGR3;EMP1;ENO2;ERBB2;ERBB3;EREG;ETF1;F2;F2R;FAS;FASLG;FDXR;FEZ…
13	31	HALLMARK_ADIPOGENESIS	Adipogenesis	Metabolic / stress	183	0.385652	0.864805	0.299624	0.0626946	0.00487333	16	0.860536	0.751395	1	ABCA1;ABCB8;ACAA2;ACADL;ACADM;ACADS;ACLY;ACO2;ACOX1;ADCY6;ADIG;ADIPOQ;ADIPOR2;AIFM1;AK2;ALDH2;ALDOA;ANGPT1;ANGPTL4;APLP2;APOE;ARAF;ARL4A;ATL2;ATP1B3;ATP5PO;BAZ2A;BCKDHA;BCL2L13;BCL6;C3;CAT;CAVIN1;CAVIN2;CCNG2;CD151;CD302;CD36;CDKN2C;CHCHD10;CIDEA;CMBL;CMPK1;COL15A1;COL4A1;COQ3;COQ5;COQ9;COX6A1;COX7B;CPT2;CRAT;CS;CYC1;CYP4B1;DECR1;DGAT1;DHCR7;DHRS7;DLAT;DLD;DNAJB9;DNAJC15;DRAM2;ECH1;ECHS1;ELMOD3;E…
14	7	HALLMARK_HYPOXIA	Hypoxia	Metabolic / stress	196	0.385246	0.879326	0.351016	0.0755212	0.0176999	40	2.33269	9.36325e-06	6.68804e-05	ACKR3;ADM;ADORA2B;AK4;AKAP12;ALDOA;ALDOB;ALDOC;AMPD3;ANGPTL4;ANKZF1;ANXA2;ATF3;ATP7A;B3GALT6;B4GALNT2;BCAN;BCL2;BGN;BHLHE40;BNIP3L;BTG1;CA12;CASP6;CAV1;CAVIN1;CAVIN3;CCN1;CCN2;CCN5;CCNG2;CDKN1A;CDKN1B;CDKN1C;CHST2;CHST3;CITED2;COL5A1;CP;CSRP2;CXCR4;DCN;DDIT3;DDIT4;DPYSL4;DTNA;DUSP1;EDN2;EFNA1;EFNA3;EGFR;ENO1;ENO2;ENO3;ERO1A;ERRFI1;ETS1;EXT1;F3;FAM162A;FBP1;FOS;FOSL2;FOXO3;GAA;GALK1;GAPDH;GAPDHS;G…
15	23	HALLMARK_P53_PATHWAY	P53 Pathway	Other	196	0.385044	0.880199	0.309893	0.0654373	0.00761599	23	1.19794	0.239748	0.443979	ABAT;ABCC5;ABHD4;ACVR1B;ADA;AEN;AK1;ALOX15B;ANKRA2;APAF1;APP;ATF3;BAIAP2;BAK1;BAX;BLCAP;BMP2;BTG1;BTG2;CASP1;CCND2;CCND3;CCNG1;CCNK;CCP110;CD81;CD82;CDH13;CDK5R1;CDKN1A;CDKN2A;CDKN2AIP;CDKN2B;CEBPA;CGRRF1;CLCA2;COQ8A;CSRNP2;CTSD;CTSF;CYFIP2;DCXR;DDB2;DDIT3;DDIT4;DEF6;DGKA;DNTTIP2;DRAM1;EI24;ELP1;EPHA2;EPHX1;EPS8L2;ERCC5;F2R;FAM162A;FAS;FBXW7;FDXR;FGF13;FOS;FOXO3;FUCA1;GADD45A;GLS2;GM2A;GPX2;H1-2;…
16	41	HALLMARK_PI3K_AKT_MTOR_SIGNALING	Pi3K Akt Mtor Signaling	Other	97	0.382854	0.874572	0.26273	0.0525958	-0.00522544	4	0.385588	0.990284	1	ACACA;ACTR2;ACTR3;ADCY2;AKT1;AP2M1;ARF1;ARHGDIA;ARPC3;ATF1;CAB39;CAB39L;CALR;CAMK4;CDK1;CDK2;CDK4;CDKN1A;CDKN1B;CFL1;CLTC;CSNK2B;CXCR4;DAPP1;DDIT3;DUSP3;E2F1;EGFR;EIF4E;FASLG;FGF17;FGF22;GNA14;GRB2;GRK2;HRAS;HSP90B1;IL2RG;IRAK4;ITPR2;LCK;MAP2K3;MAP2K6;MAP3K7;MAPK1;MAPK10;MAPK8;MAPK9;MAPKAP1;MKNK1;MKNK2;MYD88;NCK1;NGF;NOD1;PAK4;PDK1;PFN1;PIK3R3;PIKFYVE;PIN1;PITX2;PLA2G12A;PLCB1;PLCG1;PPP1CA;PPP2R1…
17	14	HALLMARK_UV_RESPONSE_UP	Uv Response Up	Other	154	0.382348	0.861885	0.312164	0.0687207	0.0108994	23	1.58575	0.0332306	0.0830765	ABCB1;ACAA1;AGO2;ALAS1;ALDOA;AMD1;AP2S1;APOM;AQP3;ARRB2;ASNS;ATF3;ATP6V1C1;ATP6V1F;BAK1;BCL2L11;BID;BMP2;BSG;BTG1;BTG2;BTG3;C4BPB;CA2;CASP3;CCK;CCND3;CCNE1;CDC34;CDC5L;CDK2;CDKN1C;CDKN2B;CDO1;CEBPG;CHKA;CLCN2;CLTB;CNP;COL2A1;CREG1;CTSV;CXCL2;CYB5B;CYB5R1;CYP1A1;DDX21;DGAT1;DLG4;DNAJA1;DNAJB1;E2F5;EIF2S3;EIF5;ENO2;EPCAM;EPHX1;FEN1;FGF18;FKBP4;FMO1;FOS;FOSB;FURIN;GAL;GCH1;GGH;GLS;GPX3;GRINA;GRPEL1;…
18	6	HALLMARK_FATTY_ACID_METABOLISM	Fatty Acid Metabolism	Metabolic / stress	150	0.38219	0.858146	0.289218	0.0765628	0.0187415	27	1.98752	0.00186618	0.00777576	AADAT;ACAA1;ACAA2;ACADL;ACADM;ACADS;ACADVL;ACAT2;ACO2;ACOT2;ACOX1;ACSL1;ACSL4;ACSL5;ACSM3;ACSS1;ADH1C;ADH7;ADIPOR2;ADSL;ALAD;ALDH1A1;ALDH3A1;ALDH3A2;ALDH9A1;ALDOA;AOC3;APEX1;AQP7;AUH;BCKDHB;BLVRA;BMPR1B;BPHL;CA2;CA4;CA6;CBR1;CBR3;CD1D;CD36;CEL;CIDEA;CPOX;CPT1A;CPT2;CRAT;CRYZ;CYP1A1;CYP4A11;CYP4A22;D2HGDH;DECR1;DHCR24;DLD;DLST;ECH1;ECHS1;ECI1;ECI2;EHHADH;ELOVL5;ENO2;ENO3;EPHX1;ERP29;ETFDH;FABP1;FA…
19	46	HALLMARK_DNA_REPAIR	Dna Repair	Other	137	0.376295	0.858323	0.241415	0.0469619	-0.0108594	2	0.132369	0.999992	1	AAAS;ADA;ADCY6;ADRM1;AGO4;AK1;AK3;ALYREF;APRT;ARL6IP1;BCAM;BCAP31;BOLA2;BRF2;CANT1;CCNO;CDA;CETN2;CLP1;CMPK2;COX17;CSTF3;DAD1;DDB1;DDB2;DGCR8;DGUOK;DUT;EIF1B;ELL;ELOA;ERCC1;ERCC2;ERCC3;ERCC5;FEN1;GMPR2;GPX4;GSDME;GTF2A2;GTF2B;GTF2F1;GTF2H1;GTF2H3;GTF2H5;GTF3C5;GUK1;HCLS1;HPRT1;IMPDH2;ITPA;LIG1;MPC2;MPG;MRPL40;NCBP2;NELFCD;NELFE;NFX1;NME1;NME3;NME4;NPR2;NT5C;NT5C3A;NUDT21;NUDT9;PCNA;PDE4B;PDE6G;PN…
20	37	HALLMARK_HEME_METABOLISM	Heme Metabolism	Metabolic / stress	182	0.374443	0.871551	0.270918	0.0595012	0.00167989	24	1.37055	0.097967	0.222652	ABCB6;ABCG2;ACKR1;ACP5;ACSL6;ADD1;ADD2;ADIPOR1;AGPAT4;AHSP;ALAD;ALAS2;ALDH1L1;ALDH6A1;ANK1;AQP3;ARHGEF12;ARL2BP;ASNS;ATP6V0A1;BACH1;BCAM;BLVRA;BLVRB;BMP2K;BNIP3L;BPGM;BSG;BTG2;BTRC;C3;CA1;CA2;CAST;CAT;CCDC28A;CCND3;CDC27;CDR2;CIR1;CLCN3;CLIC2;CPOX;CTNS;CTSB;CTSE;DAAM1;DCAF10;DCUN1D1;DMTN;E2F2;ELL2;ENDOD1;EPB41;EPB42;EPOR;ERMAP;EZH1;FBXO34;FBXO7;FBXO9;FN3K;FOXJ2;FOXO3;FTCD;GAPVD1;GATA1;GCLC;GCLM;G…
21	16	HALLMARK_PEROXISOME	Peroxisome	Metabolic / stress	98	0.370996	0.864455	0.2773	0.0685085	0.0106872	14	1.50243	0.109646	0.228429	ABCB1;ABCB4;ABCB9;ABCC5;ABCC8;ABCD1;ABCD2;ABCD3;ACAA1;ACOX1;ACSL1;ACSL4;ACSL5;ALB;ALDH1A1;ALDH9A1;ATXN1;BCL10;CACNA1B;CADM1;CAT;CDK7;CEL;CLN6;CLN8;CNBP;CRABP1;CRABP2;CRAT;CTPS1;DHCR24;DHRS3;DIO1;DLG4;ECH1;ECI2;EHHADH;ELOVL5;EPHX2;ERCC1;ERCC3;FABP6;FADS1;FDPS;GNPAT;GSTK1;HAO2;HMGCL;HRAS;HSD11B2;HSD17B11;HSD17B4;HSD3B7;IDE;IDH1;IDH2;IDI1;ISOC1;ITGB1BP1;LONP2;MLYCD;MSH2;MVP;NR1I2;NUDT19;PABPC1;PEX11…
22	33	HALLMARK_GLYCOLYSIS	Glycolysis	Metabolic / stress	189	0.370795	0.876261	0.295667	0.061864	0.00404274	21	1.12551	0.33959	0.606411	ABCB6;ADORA2B;AGL;AGRN;AK3;AK4;AKR1A1;ALDH7A1;ALDH9A1;ALDOA;ALDOB;ALG1;ANG;ANGPTL4;ANKZF1;ARPP19;ARTN;AURKA;B3GALT6;B3GAT1;B3GAT3;B3GNT3;B4GALT1;B4GALT2;B4GALT4;B4GALT7;BIK;BPNT1;CACNA1H;CAPN5;CASP6;CD44;CDK1;CENPA;CHPF;CHPF2;CHST1;CHST2;CHST6;CITED2;CLDN3;CLDN9;CLN6;COG2;COL5A1;COPB2;CTH;CXCR4;CYB5A;DCN;DDIT4;DEPDC1;DLD;DPYSL4;DSC2;ECD;EFNA3;EGFR;EGLN3;ELF3;ENO1;ENO2;ERO1A;EXT1;EXT2;FAM162A;FBP2…
23	35	HALLMARK_ALLOGRAFT_REJECTION	Allograft Rejection	Immune / inflammation	194	0.367509	0.88528	0.306289	0.0615533	0.00373203	20	1.03408	0.479026	0.725797	AARS1;ABCE1;ABI1;ACHE;ACVR2A;AKT1;APBB1;B2M;BCAT1;BCL10;BCL3;BRCA1;C2;CAPG;CARTPT;CCL11;CCL13;CCL19;CCL2;CCL22;CCL4;CCL5;CCND2;CCND3;CCR1;CCR2;CCR5;CD1D;CD2;CD247;CD28;CD3D;CD3E;CD3G;CD4;CD40;CD40LG;CD47;CD7;CD74;CD79A;CD80;CD86;CD8A;CD8B;CD96;CDKN2A;CFP;CRTAM;CSF1;CSK;CTSS;CXCL13;CXCL9;CXCR3;DARS1;DEGS1;DYRK3;EGFR;EIF3A;EIF3D;EIF3J;EIF4G3;EIF5A;ELANE;ELF4;EREG;ETS1;F2;F2R;FAS;FASLG;FCGR2B;FGR;FL…
24	34	HALLMARK_IL2_STAT5_SIGNALING	Il2 Stat5 Signaling	Immune / inflammation	192	0.367282	0.88549	0.318756	0.0616094	0.00378811	25	1.35072	0.103545	0.225097	ABCB1;ADAM19;AGER;AHCY;AHNAK;AHR;ALCAM;AMACR;ANXA4;APLP1;ARL4A;BATF;BATF3;BCL2;BCL2L1;BHLHE40;BMP2;BMPR2;CA2;CAPG;CAPN3;CASP3;CCND2;CCND3;CCNE1;CCR4;CD44;CD48;CD79B;CD81;CD83;CD86;CDC42SE2;CDC6;CDCP1;CDKN1C;CISH;CKAP4;COCH;COL6A1;CSF1;CST7;CTLA4;CTSZ;CXCL10;CYFIP1;DCPS;DENND5A;DHRS3;DRC1;ECM1;EEF1AKMT1;EMP1;ENO3;ENPP1;EOMES;ETV4;F2RL2;FAH;FGL2;FLT3LG;FURIN;GABARAPL1;GADD45B;GALM;GATA1;GBP4;GLIPR2…
25	27	HALLMARK_CHOLESTEROL_HOMEOSTASIS	Cholesterol Homeostasis	Metabolic / stress	74	0.366569	0.871274	0.332888	0.0638746	0.00605332	10	1.40727	0.202702	0.397141	ABCA2;ACAT2;ACSS2;ACTG1;ADH4;ALCAM;ALDOC;ANTXR2;ANXA13;ANXA5;ATF3;ATF5;ATXN2;AVPR1A;CBS;CD9;CHKA;CLU;CPEB2;CTNNB1;CXCL16;CYP51A1;DHCR7;EBP;ECH1;ERRFI1;ETHE1;FABP5;FADS2;FASN;FBXO6;FDFT1;FDPS;GLDC;GNAI1;GPX8;GSTM2;GUSB;HMGCR;HMGCS1;HSD17B7;IDI1;JAG1;LDLR;LGALS3;LGMN;LPL;LSS;MAL2;MVD;MVK;NFIL3;NIBAN1;NSDHL;PCYT2;PDK3;PLAUR;PLSCR1;PMVK;PNRC1;PPARG;S100A11;SC5D;SCD;SEMA3B;SQLE;SREBF2;STARD4;STX5;TM7S…
26	29	HALLMARK_ANDROGEN_RESPONSE	Androgen Response	Hormone / secretory	98	0.361159	0.875685	0.311694	0.0629812	0.00515993	7	0.690724	0.871173	1	ABCC4;ABHD2;ACSL3;ACTN1;ADAMTS1;ADRM1;AKAP12;AKT1;ALDH1A3;ANKH;APPBP2;ARID5B;AZGP1;B2M;B4GALT1;BMPR1B;CAMKK2;CCND1;CCND3;CDC14B;CDK6;CENPN;DBI;DHCR24;DNAJB9;ELK4;ELL2;ELOVL5;FADS1;FKBP5;GNAI3;GPD1L;GSR;GUCY1A1;H1-0;HERC3;HMGCR;HMGCS1;HOMER2;HPGD;HSD17B14;IDI1;INPP4B;INSIG1;IQGAP2;ITGAV;KLK2;KLK3;KRT19;KRT8;LIFR;LMAN1;MAF;MAK;MAP7;MERTK;MYL12A;NCOA4;NDRG1;NGLY1;NKX3-1;PA2G4;PDLIM5;PGM3;PIAS1;PLPP1…
27	50	HALLMARK_PROTEIN_SECRETION	Protein Secretion	Hormone / secretory	90	0.357964	0.864879	0.247217	0.0436775	-0.0141437	3	0.309084	0.995483	1	ABCA1;ADAM10;ANP32E;AP1G1;AP2B1;AP2M1;AP2S1;AP3B1;AP3S1;ARCN1;ARF1;ARFGAP3;ARFGEF1;ARFGEF2;ARFIP1;ATP1A1;ATP6V1B1;ATP6V1H;ATP7A;BET1;BNIP3;CAV2;CD63;CLCN3;CLN5;CLTA;CLTC;COG2;COPB1;COPB2;CTSC;DNM1L;DOP1A;DST;EGFR;ERGIC3;GALC;GBF1;GLA;GNAS;GOLGA4;ICA1;IGF2R;KIF1B;KRT18;LAMP2;LMAN1;M6PR;MAPK1;MON2;NAPA;NAPG;OCRL;PAM;PPT1;RAB14;RAB22A;RAB2A;RAB5A;RAB9A;RER1;RPS6KA3;SCAMP1;SCRN1;SEC22B;SEC24D;SEC31A;…
28	22	HALLMARK_COMPLEMENT	Complement	Immune / inflammation	196	0.357397	0.89088	0.314347	0.0663746	0.00855333	36	2.04231	0.000244059	0.0012203	ACTN2;ADAM9;ADRA2B;AKAP10;ANG;ANXA5;APOA4;APOBEC3F;APOBEC3G;APOC1;ATOX1;BRPF3;C1QA;C1QC;C1R;C1S;C2;C3;C4BPB;C9;CA2;CALM1;CALM3;CASP1;CASP10;CASP3;CASP4;CASP5;CASP7;CASP9;CBLB;CCL5;CD36;CD40LG;CD46;CD55;CD59;CDA;CDH13;CDK5R1;CEBPB;CFB;CFH;CLU;COL4A2;CP;CPM;CPQ;CR1;CR2;CSRP1;CTSB;CTSC;CTSD;CTSH;CTSL;CTSO;CTSS;CTSV;CXCL1;DGKG;DGKH;DOCK10;DOCK4;DOCK9;DPP4;DUSP5;DUSP6;DYRK2;EHD1;ERAP2;F10;F2;F3;F5;F7;…
29	47	HALLMARK_WNT_BETA_CATENIN_SIGNALING	Wnt Beta Catenin Signaling	Other	41	0.357086	0.883381	0.269866	0.0466413	-0.01118	2	0.460665	0.926473	1	ADAM17;AXIN1;AXIN2;CCND2;CSNK1E;CTNNB1;CUL1;DKK1;DKK4;DLL1;DVL2;FRAT1;FZD1;FZD8;GNAI1;HDAC11;HDAC2;HDAC5;HEY1;HEY2;JAG1;JAG2;KAT2A;LEF1;MAML1;MYC;NCOR2;NCSTN;NKD1;NOTCH1;NOTCH4;NUMB;PPARD;PSEN2;PTCH1;RBPJ;SKP2;TCF7;TP53;WNT5B;WNT6
30	10	HALLMARK_XENOBIOTIC_METABOLISM	Xenobiotic Metabolism	Metabolic / stress	196	0.352842	0.877378	0.299012	0.0735584	0.0157371	40	2.33269	9.36325e-06	6.68804e-05	ABCC2;ABCC3;ABCD2;ABHD6;ACO2;ACOX1;ACOX2;ACOX3;ACP1;ACP2;ACSM1;ADH1C;ADH5;ADH7;AHCY;AKR1C2;AKR1C3;ALAS1;ALDH2;ALDH3A1;ALDH9A1;ANGPTL3;AOX1;AP4B1;APOE;AQP9;ARG1;ARG2;ARPP19;ASL;ATOH8;ATP2A2;BCAR1;BCAT1;BLVRB;BPHL;CA2;CASP6;CAT;CBR1;CD36;CDA;CDO1;CES1;CFB;CNDP2;COMT;CROT;CRP;CSAD;CYB5A;CYFIP2;CYP17A1;CYP1A1;CYP1A2;CYP27A1;CYP2C18;CYP2E1;CYP2J2;CYP2S1;CYP4F2;DCXR;DDAH2;DDC;DHPS;DHRS1;DHRS7;ECH1;ELOV…
31	43	HALLMARK_TGF_BETA_SIGNALING	Tgf Beta Signaling	Other	53	0.351506	0.88077	0.305815	0.0513011	-0.00652017	2	0.352038	0.974335	1	ACVR1;APC;ARID4B;BCAR3;BMP2;BMPR1A;BMPR2;CDH1;CDK9;CDKN1C;CTNNB1;ENG;FKBP1A;FNTA;FURIN;HDAC1;HIPK2;ID1;ID2;ID3;IFNGR2;JUNB;KLF10;LEFTY2;LTBP2;MAP3K7;NCOR2;NOG;PMEPA1;PPM1A;PPP1CA;PPP1R15A;RAB31;RHOA;SERPINE1;SKI;SKIL;SLC20A1;SMAD1;SMAD3;SMAD6;SMAD7;SMURF1;SMURF2;SPTBN1;TGFB1;TGFBR1;TGIF1;THBS1;TJP1;TRIM33;UBE2D3;WWTR1
32	8	HALLMARK_ANGIOGENESIS	Angiogenesis	ECM / stromal / muscle	36	0.34987	0.902647	0.375614	0.0746616	0.0168403	12	4.51787	0.000123307	0.000685039	APOH;APP;CCND2;COL3A1;COL5A2;CXCL6;FGFR1;FSTL1;ITGAV;JAG1;JAG2;KCNJ8;LPL;LRPAP1;LUM;MSX1;NRP1;OLR1;PDGFA;PF4;PGLYRP1;POSTN;PRG2;PTK2;S100A4;SERPINA5;SLCO2A1;SPP1;STC1;THBD;TIMP1;TNFRSF21;VAV2;VCAN;VEGFA;VTN
33	48	HALLMARK_NOTCH_SIGNALING	Notch Signaling	Other	31	0.347254	0.884946	0.28931	0.0451836	-0.0126376	0	0	1	1	APH1A;ARRB1;CCND1;CUL1;DLL1;DTX1;DTX2;DTX4;FBXW11;FZD1;FZD5;FZD7;HES1;HEYL;JAG1;KAT2A;LFNG;MAML2;NOTCH1;NOTCH2;NOTCH3;PPARD;PRKCA;PSEN2;PSENEN;SAP30;SKP1;ST3GAL6;TCF7L2;WNT2;WNT5A
34	9	HALLMARK_BILE_ACID_METABOLISM	Bile Acid Metabolism	Metabolic / stress	106	0.346302	0.872879	0.276774	0.074122	0.0163008	20	2.10254	0.00394556	0.0131519	ABCA1;ABCA2;ABCA3;ABCA5;ABCA6;ABCA8;ABCA9;ABCD1;ABCD2;ABCD3;ABCG4;ACSL1;ACSL5;AGXT;AKR1D1;ALDH1A1;ALDH8A1;ALDH9A1;AMACR;APOA1;AQP9;AR;ATXN1;BBOX1;BCAR3;BMP6;CAT;CH25H;CROT;CYP27A1;CYP39A1;CYP46A1;CYP7B1;CYP8B1;DHCR24;DIO1;DIO2;EFHC1;EPHX2;FADS1;FADS2;FDXR;GC;GCLM;GNMT;GNPAT;GSTK1;HACL1;HAO1;HSD17B11;HSD17B4;HSD17B6;HSD3B7;IDH1;IDH2;IDI1;ISOC1;KLF1;LCK;LIPE;LONP2;MLYCD;NEDD4;NPC1;NR0B2;NR1H4;NR1I2…
35	44	HALLMARK_UV_RESPONSE_DN	Uv Response Dn	Other	140	0.344893	0.89192	0.313109	0.0508079	-0.00701333	5	0.33142	0.998831	1	ABCC1;ACVR2A;ADD3;ADGRL2;ADORA2B;AGGF1;AKT3;AMPH;ANXA2;ANXA4;APBB2;ARHGEF9;ATP2B1;ATP2B4;ATP2C1;ATRN;ATRX;ATXN1;BCKDHB;BDNF;BHLHE40;BMPR1A;CACNA1A;CAP2;CAV1;CCN1;CDC42BPA;CDK13;CDKN1B;CDON;CELF2;CITED2;COL11A1;COL1A1;COL1A2;COL3A1;COL5A2;DAB2;DBP;DDAH1;DLC1;DLG1;DUSP1;DYRK1A;EFEMP1;ERBB2;F3;FBLN5;FHL2;FYN;FZD2;GCNT1;GJA1;GRK5;HAS2;ICA1;ID1;IGF1R;IGFBP5;INPP4B;INSIG1;IRS1;ITGB3;KALRN;KCNMA1;KIT;LA…
36	25	HALLMARK_EPITHELIAL_MESENCHYMAL_TRANSITION	Epithelial Mesenchymal Transition	ECM / stromal / muscle	200	0.343996	0.903939	0.401694	0.0647931	0.00697182	32	1.72465	0.00518854	0.0162142	ABI3BP;ACTA2;ADAM12;ANPEP;APLP1;AREG;BASP1;BDNF;BGN;BMP1;CADM1;CALD1;CALU;CAP2;CAPG;CCN1;CCN2;CD44;CD59;CDH11;CDH2;CDH6;COL11A1;COL12A1;COL16A1;COL1A1;COL1A2;COL3A1;COL4A1;COL4A2;COL5A1;COL5A2;COL5A3;COL6A2;COL6A3;COL7A1;COL8A2;COLGALT1;COMP;COPA;CRLF1;CTHRC1;CXCL1;CXCL12;CXCL6;CXCL8;DAB2;DCN;DKK1;DPYSL3;DST;ECM1;ECM2;EDIL3;EFEMP2;ELN;EMP3;ENO2;FAP;FAS;FBLN1;FBLN2;FBLN5;FBN1;FBN2;FERMT2;FGF2;FLNA…
37	45	HALLMARK_E2F_TARGETS	E2F Targets	Growth / cell cycle	195	0.342653	0.870018	0.263937	0.0507586	-0.00706264	4	0.186718	0.999998	1	AK2;ANP32E;ASF1A;ASF1B;ATAD2;AURKA;AURKB;BARD1;BIRC5;BRCA1;BRCA2;BRMS1L;BUB1B;CBX5;CCNB2;CCNE1;CCP110;CDC20;CDC25A;CDC25B;CDCA3;CDCA8;CDK1;CDK4;CDKN1A;CDKN1B;CDKN2A;CDKN2C;CDKN3;CENPE;CENPM;CHEK1;CHEK2;CIT;CKS1B;CKS2;CNOT9;CSE1L;CTCF;CTPS1;DCK;DCLRE1B;DCTPP1;DDX39A;DEK;DEPDC1;DIAPH3;DLGAP5;DNMT1;DONSON;DSCC1;DUT;E2F8;EED;EIF2S1;ESPL1;EXOSC8;EZH2;GINS1;GINS3;GINS4;GSPT1;H2AX;H2AZ1;HELLS;HMGA1;HMGB…
38	30	HALLMARK_ESTROGEN_RESPONSE_EARLY	Estrogen Response Early	Hormone / secretory	198	0.338723	0.889775	0.339365	0.0629381	0.00511684	21	1.06774	0.423173	0.661208	ABAT;ABCA3;ABHD2;ABLIM1;ADCY1;ADCY9;ADD3;AFF1;AKAP1;ALDH3B1;AMFR;ANXA9;AQP3;AR;AREG;ARL3;ASB13;B4GALT1;BAG1;BCL11B;BCL2;BHLHE40;BLVRB;CA12;CALB2;CANT1;CBFA2T3;CCN5;CCND1;CD44;CELSR1;CELSR2;CHPT1;CISH;CLDN7;CLIC3;CXCL12;CYP26B1;DEPTOR;DHCR7;DHRS2;DHRS3;DLC1;DYNLT3;EEIG1;EGR3;ELF1;ELF3;ELOVL2;ELOVL5;ENDOD1;ESRP2;FARP1;FASN;FCMR;FDFT1;FHL2;FKBP4;FKBP5;FLNB;FOS;FOXC1;FRK;GAB2;GFRA1;GJA1;GLA;GREB1;HES…
39	20	HALLMARK_APICAL_SURFACE	Apical Surface	ECM / stromal / muscle	40	0.338199	0.898228	0.315084	0.0670213	0.00920003	6	1.58886	0.206513	0.397141	ADAM10;ADIPOR2;AFAP1L2;AKAP7;APP;ATP6V0A4;ATP8B1;B4GALT1;BRCA1;CROCC;CRYBG1;CX3CL1;DCBLD2;EFNA5;EPHB4;FLOT2;GAS1;GATA3;GHRL;GSTM3;HSPB1;IL2RB;IL2RG;LYN;LYPD3;MAL;MDGA1;NCOA6;NTNG1;PCSK9;PLAUR;RHCG;RTN4RL1;SCUBE1;SHROOM2;SLC2A4;SRPX;SULF2;THY1;TMEM8B
40	24	HALLMARK_KRAS_SIGNALING_UP	KRAS Signaling Up	Other	193	0.336049	0.885521	0.349632	0.0649925	0.00717128	29	1.599	0.0172443	0.0479008	ABCB1;ACE;ADAM17;ADAM8;ADAMDEC1;ADGRA2;ADGRL4;AKAP12;AKT2;ALDH1A2;ALDH1A3;AMMECR1;ANGPTL4;ANKH;ANO1;ANXA10;APOD;ARG1;BIRC3;BMP2;BPGM;BTBD3;BTC;C3AR1;CA2;CAB39L;CBL;CBR4;CBX8;CCL20;CCND2;CCSER2;CD37;CDADC1;CFB;CFH;CFHR2;CIDEA;CLEC4A;CMKLR1;CPE;CROT;CSF2RA;CTSS;CXCL10;CXCR4;DCBLD2;DNMBP;DOCK2;DUSP6;EMP1;ENG;EPB41L3;EPHB2;EREG;ERO1A;ETS1;ETV1;ETV4;ETV5;EVI5;F13A1;F2RL1;FBXO4;FCER1G;FGF9;FLT4;FUCA1;G…
41	49	HALLMARK_MITOTIC_SPINDLE	Mitotic Spindle	Growth / cell cycle	199	0.335102	0.881055	0.260196	0.0442766	-0.0135447	1	0.0449439	1	1	ABI1;ABL1;ABR;ACTN4;AKAP13;ALMS1;ALS2;ANLN;APC;ARAP3;ARF6;ARFGEF1;ARFIP2;ARHGAP10;ARHGAP27;ARHGAP29;ARHGAP4;ARHGAP5;ARHGDIA;ARHGEF11;ARHGEF12;ARHGEF2;ARHGEF3;ARHGEF7;ARL8A;ATG4B;AURKA;BCAR1;BCL2L11;BCR;BIN1;BIRC5;BRCA2;BUB1;CAPZB;CCDC88A;CCNB2;CD2AP;CDC27;CDC42;CDC42BPA;CDC42EP1;CDC42EP2;CDC42EP4;CDK1;CDK5RAP2;CENPE;CENPF;CENPJ;CEP131;CEP192;CEP250;CEP57;CEP72;CKAP5;CLASP1;CLIP1;CLIP2;CNTRL;CNTRO…
42	21	HALLMARK_HEDGEHOG_SIGNALING	Hedgehog Signaling	Other	36	0.333444	0.90202	0.307713	0.0669608	0.00913954	8	2.57588	0.0234809	0.0617917	ACHE;ADGRG1;AMOT;CDK5R1;CDK6;CELSR1;CNTFR;CRMP1;DPYSL2;ETS2;GLI1;HEY1;HEY2;L1CAM;LDB1;MYH9;NF1;NKX6-1;NRCAM;NRP1;NRP2;OPHN1;PLG;PML;PTCH1;RASA1;RTN1;SCG2;SHH;SLIT1;THY1;TLE1;TLE3;UNC5C;VEGFA;VLDLR
43	42	HALLMARK_G2M_CHECKPOINT	G2M Checkpoint	Growth / cell cycle	197	0.331815	0.876652	0.2651	0.051998	-0.00582327	9	0.427964	0.998384	1	ABL1;AMD1;ARID4A;ATF5;ATRX;AURKA;AURKB;BARD1;BCL3;BIRC5;BRCA2;BUB1;BUB3;CASP8AP2;CBX1;CCNA2;CCNB2;CCND1;CCNF;CCNT1;CDC20;CDC25A;CDC25B;CDC27;CDC45;CDC6;CDC7;CDK1;CDK4;CDKN1B;CDKN2C;CDKN3;CENPA;CENPE;CENPF;CHAF1A;CHEK1;CKS1B;CKS2;CTCF;CUL1;CUL3;CUL4A;CUL5;DBF4;DDX39A;DKC1;DMD;DR1;DTYMK;E2F1;E2F2;E2F3;E2F4;EFNA5;EGF;ESPL1;EWSR1;EXO1;EZH2;FANCC;FBXO5;FOXN3;G3BP1;GINS2;GSPT1;H2AX;H2AZ1;H2AZ2;H2BC12;H…
44	32	HALLMARK_APICAL_JUNCTION	Apical Junction	ECM / stromal / muscle	196	0.330224	0.904375	0.308886	0.0621429	0.00432162	20	1.02221	0.498199	0.732646	ACTA1;ACTB;ACTC1;ACTG1;ACTG2;ACTN1;ACTN2;ACTN3;ACTN4;ADAM15;ADAM23;ADAM9;ADAMTS5;ADRA1B;AKT2;AKT3;ALOX15B;AMH;AMIGO1;AMIGO2;ARHGEF6;ARPC2;ATP1A3;B4GALT1;BAIAP2;BMP1;CADM2;CADM3;CALB2;CAP1;CD209;CD274;CD276;CD34;CD86;CD99;CDH1;CDH11;CDH15;CDH3;CDH4;CDH6;CDH8;CDK8;CDSN;CERCAM;CLDN11;CLDN15;CLDN18;CLDN19;CLDN4;CLDN5;CLDN7;CLDN8;CLDN9;CNN2;CNTN1;COL16A1;COL17A1;COL9A1;CRAT;CRB3;CTNNA1;CTNND1;CX3CL1;D…
45	17	HALLMARK_ESTROGEN_RESPONSE_LATE	Estrogen Response Late	Hormone / secretory	195	0.327984	0.889228	0.34798	0.0684044	0.0105832	31	1.71102	0.00645071	0.0189727	ABCA3;ABHD2;ACOX2;ADD3;AFF1;AGR2;ALDH3A2;ALDH3B1;AMFR;ANXA9;AREG;ARL3;ASCL1;ASS1;ATP2B4;BAG1;BATF;BCL2;BLVRB;BTG3;CA12;CA2;CACNA2D2;CAV1;CCN5;CCNA1;CCND1;CD44;CD9;CDC20;CDC6;CDH1;CELSR2;CHPT1;CHST8;CISH;CKB;CLIC3;COX6C;CPE;CXCL12;CXCL14;CYP26B1;CYP4F11;DCXR;DHCR7;DHRS2;DLG5;DNAJC1;DNAJC12;DUSP2;DYNLT3;EEIG1;EGR3;ELOVL5;EMP2;FABP5;FARP1;FDFT1;FGFR3;FKBP4;FKBP5;FLNB;FOS;FOXC1;FRK;GAL;GALE;GFUS;GINS…
46	3	HALLMARK_MYOGENESIS	Myogenesis	ECM / stromal / muscle	196	0.314807	0.906681	0.353895	0.0830572	0.025236	51	3.21986	1.05878e-10	2.64695e-09	ABLIM1;ACHE;ACSL1;ACTA1;ACTC1;ACTN2;ACTN3;ADAM12;ADCY9;AEBP1;AGL;AGRN;AK1;AKT2;ANKRD2;APLNR;APOD;APP;ATP2A1;ATP6AP1;BAG1;BDKRB2;BHLHE40;BIN1;CACNA1H;CACNG1;CAMK2B;CASQ1;CASQ2;CAV3;CD36;CDH13;CDKN1A;CFD;CHRNA1;CHRNB1;CHRNG;CKB;CKM;CKMT2;CLU;CNN3;COL15A1;COL1A1;COL3A1;COL4A2;COL6A2;COL6A3;COX6A2;COX7A1;CRAT;CRYAB;CSRP3;CTF1;DAPK2;DENND2B;DES;DMD;DMPK;DTNA;EFS;EIF4A2;ENO3;EPHB3;ERBB3;FABP3;FDPS;FGF2…
47	5	HALLMARK_COAGULATION	Coagulation	ECM / stromal / muscle	136	0.302309	0.90141	0.319237	0.0774495	0.0196282	33	2.91299	1.12633e-06	1.40791e-05	A2M;ACOX2;ADAM9;ANG;ANXA1;APOA1;APOC1;APOC2;APOC3;ARF4;BMP1;C1QA;C1R;C1S;C2;C3;C8A;C8B;C8G;C9;CAPN2;CAPN5;CASP9;CD9;CFB;CFD;CFH;CFI;CLU;COMP;CPB2;CPN1;CPQ;CRIP2;CSRP1;CTSB;CTSE;CTSH;CTSK;CTSO;CTSV;DCT;DPP4;DUSP14;DUSP6;F10;F11;F12;F2;F2RL2;F3;F8;F9;FBN1;FGA;FGG;FN1;FURIN;FYN;GDA;GNB2;GNG12;GP1BA;GP9;GSN;HMGCS2;HNF4A;HPN;HRG;HTRA1;ISCU;ITGA2;ITGB3;ITIH1;KLF7;KLK8;KLKB1;LAMP2;LEFTY2;LGMN;LRP1;LTA4H…
48	1	HALLMARK_KRAS_SIGNALING_DN	KRAS Signaling Dn	Other	175	0.295588	0.894375	0.290916	0.0919182	0.034097	54	4.0973	1.639e-14	8.19499e-13	ABCB11;ABCG4;ACTC1;ADRA2C;AKR1B10;ALOX12B;ARHGDIG;ARPP21;ASB7;ATP4A;ATP6V1B1;BARD1;BMPR1B;BRDT;BTG2;C5;CACNG1;CALML5;CAMK1D;CAPN9;CCDC106;CCNA1;CD207;CD40LG;CD80;CDH16;CDKAL1;CELSR2;CHRNG;CHST2;CKM;CLDN8;CLPS;CLSTN3;CNTFR;COL2A1;COPZ2;COQ8A;CPA2;CPB1;CPEB3;CYP11B2;CYP39A1;DLK2;DTNB;EDAR;EDN1;EDN2;EFHD1;EGF;ENTPD7;FGF22;FGFR3;FSHB;GAMT;GDNF;GP1BA;GP2;GPR19;GPR3;GPRC5C;GRID2;GTF3C5;HNF1A;HSD11B2;HT…
49	12	HALLMARK_SPERMATOGENESIS	Spermatogenesis	Other	127	0.293789	0.903822	0.223599	0.0703148	0.0124935	23	2.00046	0.00359678	0.0128457	ACE;ACRBP;ACRV1;ACTL7B;ADAD1;ADAM2;ADCYAP1;AGFG1;AKAP4;ALOX15;ARL4A;ART3;AURKA;BRAF;BUB1;CAMK4;CCNA1;CCNB2;CCT6B;CDK1;CDKN3;CFTR;CHFR;CHRM4;CLGN;CLPB;CLVS1;CNIH2;COIL;CRISP2;CSNK2A2;CST8;DBF4;DDX25;DDX4;DMC1;DMRT1;DNAJB8;DPEP3;ELOVL3;EZH2;GAD1;GAPDHS;GFI1;GMCL1;GPR182;GSG1;GSTM3;HSPA1L;HSPA2;HSPA4L;HTR5A;IDE;IFT88;IL12RB2;IL13RA2;IP6K1;JAM3;KIF2C;LDHC;LPIN1;MAP7;MAST2;MEP1B;MLF1;MLLT10;MTOR;NCAPH…
50	2	HALLMARK_PANCREAS_BETA_CELLS	Pancreas Beta Cells	Hormone / secretory	33	0.291617	0.896465	0.251845	0.0911329	0.0333117	13	5.87749	8.11219e-06	6.68804e-05	ABCC8;AKT3;CHGA;DPP4;FOXA2;FOXO1;GCG;GCK;HNF1A;INS;INSM1;ISL1;LMO2;MAFB;NEUROD1;NKX2-2;NKX6-1;PAK3;PAX6;PCSK1;PCSK2;PKLR;SCGN;SEC11A;SLC2A2;SPCS1;SRP14;SRP9;SRPRB;SST;STXBP1;SYT13;VDR
